# The spread of the first introns in proto-eukaryotic paralogs

**DOI:** 10.1101/2021.09.28.462139

**Authors:** Julian Vosseberg, Michelle Schinkel, Sjoerd Gremmen, Berend Snel

**Author notes:** Department of Medical Microbiology, Radboud University Medical Center, Radboud Institute for Molecular Life Sciences, Nijmegen, the Netherlands (Michelle Schinkel).

## Abstract

Spliceosomal introns are a unique feature of eukaryotic genes. Previous studies have established that many introns were present in the protein-coding genes of the last eukaryotic common ancestor (LECA). Intron positions shared between genes that duplicated before LECA could in principle provide insight into the emergence of the first introns. In this study we use ancestral intron position reconstructions in two large sets of duplicated families to systematically identify these ancient paralogous intron positions. We found that 20-35% of introns inferred to have been present in LECA were shared between paralogs. These shared introns, which likely preceded ancient duplications, were widespread across different functions, with the notable exception of nuclear transport. Since we observed a clear signal of pervasive intron loss prior to LECA, it is likely that substantially more introns were shared at the time of duplication than we can detect in LECA. The large extent of shared introns indicates an early origin of introns during eukaryogenesis and suggests an early origin of a nuclear structure, before most of the other complex eukaryotic features were established.
