## Supplementary Table 1 for "The spread of the first introns in proto-eukaryotic paralogs"

Cluster	KOGs
COG2319	KOG1273,KOG1963,KOG0973,KOG4190,KOG0269,KOG2919,KOG1786,KOG2444,KOG0272,KOG0308,KOG1539,KOG0293,KOG0300,KOG3881,KOG0772,KOG2315,KOG1408,KOG0650,KOG2111,KOG0319,KOG1034,KOG2096,KOG0306,KOG3914,KOG0282,KOG0647,KOG0649,KOG1538,KOG4378,KOG0295,KOG0321,KOG0286,KOG4547,KOG1272,KOG0288,KOG1787,KOG0296,KOG0263,KOG1332,KOG0309,KOG1188,KOG0278,KOG2055,KOG0273,KOG0291,KOG0271,KOG4424,KOG1587,KOG0268,KOG0646…
COG0515	KOG1152,KOG0603,KOG0201,KOG0578,KOG0595,KOG1151,KOG4645,KOG0032,KOG0606,KOG0601,KOG1027,KOG0588,KOG0194,KOG0590,KOG0610,KOG0583,KOG0660,KOG0663,KOG0668,KOG1290,KOG0575,KOG0670,KOG0614,KOG0666,KOG1166,KOG2137,KOG0198,KOG0197,KOG0658,KOG0591,KOG1164,KOG1240,KOG0579,KOG0589,KOG1243,KOG1163,KOG0581,KOG0659,KOG0576,KOG0667,KOG0592,KOG2345,KOG0694,KOG0596,KOG0612,KOG0616,KOG1033,KOG0192,KOG0600,KOG0671…
COG0724	KOG4285,KOG0118,KOG4212,KOG0144,KOG0127,ENOG410IFV3,KOG2202,KOG0114,KOG2135,KOG4210,KOG2314,KOG0107,KOG0122,KOG0121,KOG4208,KOG0130,KOG0110,KOG0124,KOG0415,KOG0120,KOG0123,KOG0147,KOG0106,KOG0148,KOG0226,KOG3152,KOG4209,KOG4660,KOG4206,KOG1996,KOG0111,KOG4205,KOG0145,KOG1825,KOG4661,KOG0153,KOG1548,KOG1190,KOG0126,KOG0151,KOG0146,KOG1295,KOG2068,KOG1365,KOG4211,KOG0109,KOG1457,KOG0113,KOG0009,KOG…
COG1413	KOG1061,KOG2081,KOG2956,KOG2062,KOG2066,KOG0413,KOG1060,KOG2160,KOG4535,KOG0567,KOG2049,KOG2734,KOG4224,KOG2050,KOG2034,KOG1488,KOG1077,KOG1059,KOG2022,KOG0213,KOG1062,KOG4500,KOG2021,KOG1078,KOG0167,KOG1048,KOG0166,KOG4413,KOG2079,KOG2171,KOG4646,KOG1104,KOG1992,KOG0414,KOG1241,KOG0985,KOG2051,KOG2188,KOG2005,KOG1993,KOG4199,KOG2020,KOG1991,KOG2274,KOG1293,KOG2023,KOG1058,KOG2114
cd00162_RING_RING_finger	KOG0824,KOG0320,KOG3268,KOG4265,KOG1100,KOG4362,KOG0654,KOG0828,KOG1609,KOG0804,KOG3053,KOG0317,KOG4445,KOG1813,KOG0800,KOG1645,KOG0287,KOG2177,KOG0978,KOG3002,KOG2879,KOG4275,KOG4172,KOG4692,KOG4185,KOG2932,KOG0827,KOG2930,KOG2164,KOG0311,KOG0297,KOG0802,KOG4718,KOG4739,KOG4628,KOG1493,KOG1940,KOG0803,KOG3800,KOG0314,KOG1734,KOG2660,KOG0823,KOG1571
COG0457	KOG3081,KOG2076,KOG1129,KOG2471,KOG1173,KOG1155,KOG2162,KOG3364,KOG2003,KOG2610,KOG4234,KOG1126,KOG3785,KOG1914,KOG4648,KOG0551,KOG1127,KOG2002,KOG0547,KOG2047,KOG1308,KOG4162,KOG1124,KOG1258,KOG1840,KOG0495,KOG4340,KOG1130,KOG1156,KOG1128,KOG4642,KOG2396,KOG1915
Fold__Profilin_like__present_in_prok__	KOG3385,KOG1985,KOG0934,KOG0937,KOG1986,KOG0938,KOG0935,KOG0812,KOG2740,KOG0810,KOG1984,KOG1755,KOG3558,KOG0811,KOG3894,KOG3208,KOG0809,KOG2635,KOG3251,KOG1666,KOG3065,KOG0936,KOG3202,KOG3343
Superfamily__Homeodomain_like	KOG0849,KOG0773,KOG0050,ENOG410IX9Z,KOG4468,KOG0457,KOG0486,KOG0490,KOG0048,KOG0484,KOG4282,KOG2009,KOG0488,KOG0848,KOG1146,KOG0842,KOG0843,KOG0483,KOG0494,KOG0049,KOG4577,KOG0485,KOG0051
SH3_like	KOG1886,KOG3875,KOG2546,KOG3001,KOG1911,KOG1904,KOG2398,KOG2199,KOG3206,KOG4327,KOG4568,KOG2070,KOG3565,KOG4773,KOG0162,KOG3655,KOG3601,KOG2748,KOG3683,KOG3771,KOG1827,KOG4226,KOG3026
Superfamily__Cysteine_proteinases	KOG1864,KOG2561,KOG0944,KOG1871,KOG2778,KOG0779,KOG2026,KOG1275,KOG1870,KOG3246,KOG1866,KOG1415,KOG1867,KOG1863,KOG1872,KOG1887,KOG0778,KOG0045,KOG1873,KOG1868,KOG1865
pfam00153_mito_carr_Mitochondrial_carrier_protein	KOG0761,KOG0767,KOG0754,KOG0749,KOG0759,KOG0762,KOG0750,KOG0764,KOG0760,KOG0770,KOG0758,KOG0752,KOG0756,KOG0769,KOG0766,KOG0751,KOG0765,KOG0753,KOG0757,KOG0755,KOG0768
Fold__beta_Grasp__ubiquitin_like_	KOG2689,KOG2699,KOG3483,KOG1654,KOG0010,KOG3493,KOG2507,KOG0001,KOG0011,KOG1769,KOG4248,KOG4495,KOG3439,KOG1364,KOG2086,KOG1363,KOG0005
COG5126	KOG0035,KOG3866,KOG0036,KOG0044,KOG0034,KOG0027,KOG2562,KOG2643,KOG0037,KOG0030,KOG1029,KOG1954,KOG0031,KOG0039,KOG0517,KOG0998,KOG4223,KOG0028
COG2036	KOG1756,KOG0871,KOG1757,KOG2549,KOG3219,KOG3334,KOG1658,KOG0869,KOG3901,KOG1142,KOG0870,KOG1744,KOG3467,KOG1659,KOG3902,KOG1745,KOG1657
COG0596	KOG4178,KOG2183,KOG2205,KOG3975,KOG3253,KOG4287,KOG1454,KOG4409,ENOG410IETY,KOG2931,KOG2984,KOG2565,KOG4840,KOG2382,KOG4372,KOG2564,KOG2182
C2H2_Zn_finger_protein	KOG3277,KOG3623,KOG4124,KOG2482,KOG2505,KOG2893,KOG3608,KOG3056,KOG3241,KOG2785,KOG1074,KOG3576,KOG1721,KOG2295,KOG4173
COG0553	KOG0384,KOG0391,KOG0386,KOG1001,KOG0385,KOG0389,KOG0392,KOG1002,KOG4439,KOG0387,KOG1015,KOG1000,KOG0388,KOG0298,KOG0383,KOG0390
PINT	KOG0687,KOG0686,KOG3250,KOG3054,KOG2582,KOG1497,KOG2753,KOG1498,KOG2758,KOG2072,KOG2688,KOG1463,KOG2908,KOG2581,KOG1076,KOG1464
pfam00628_PHD_PHD_finger__PHD_folds_into_an_inter	KOG1973,KOG3612,KOG1473,KOG0825,KOG1245,KOG4323,KOG1246,KOG2626,KOG0954,KOG1632,KOG1633,KOG1244,KOG1844,KOG4299,KOG0955,KOG1634
COG0666	KOG4177,KOG0508,KOG0506,KOG0505,KOG3836,KOG4412,KOG0509,KOG0504,KOG4276,KOG0522,KOG0520,KOG0511,KOG0521,KOG0510,KOG0502
COG1958	KOG3448,KOG3459,KOG1784,KOG1774,KOG3428,KOG1781,KOG3460,KOG1783,KOG3172,KOG3293,KOG3482,KOG1775,KOG1782,KOG3168,KOG1780
Superfamily__P_loop_containing_nucleoside_triphosphate_hydrolases__present_in_prok_	KOG0241,KOG1584,KOG4280,KOG4723,KOG1951,KOG0240,KOG0244,KOG0242,KOG1980,KOG0243,KOG0246,KOG0245,KOG0247,KOG0239
COG0638	KOG0185,KOG0173,KOG0181,KOG0863,KOG0182,KOG0184,KOG0180,KOG0175,KOG0183,KOG0179,KOG0177,KOG0174,KOG0178,KOG0176
COG0464	KOG0744,KOG0739,KOG4658,KOG0736,KOG0738,KOG0740,KOG0732,KOG0733,KOG0741,KOG0737,KOG0735,KOG0730
COG2940	KOG1080,KOG2589,KOG4442,KOG4443,KOG1337,KOG1081,KOG1079,KOG1083,KOG1082,KOG1338,KOG2084,KOG1085
COG4886	KOG1644,KOG4194,KOG1859,KOG2123,KOG2739,KOG4308,KOG1909,KOG3207,KOG0619,KOG0472,KOG0531,KOG0532
COG0456	KOG2747,KOG3235,KOG3234,KOG3138,KOG3139,KOG3396,KOG2488,KOG4144,KOG3397,KOG3216,KOG1472
Fold__Left_handed_superhelix__present_in_prokaryotes_	KOG1092,KOG2595,KOG4567,KOG1102,KOG2058,KOG2197,KOG1093,KOG4347,KOG2223,KOG1091,KOG3636
EGF	KOG4296,KOG0994,KOG1226,KOG1217,ENOG410IE6B,KOG1218,KOG4289,KOG1225,KOG2397,KOG1025,KOG1219
COG0697	KOG1443,KOG2765,KOG1441,KOG1442,KOG2766,KOG4510,KOG1479,KOG2234,KOG3912,KOG1444
COG2814	KOG0253,KOG2816,KOG0255,KOG4332,KOG1330,KOG2325,KOG0254,KOG0569,KOG2615,KOG3764
COG0459	KOG0363,KOG0357,KOG0360,KOG0361,KOG0230,KOG0364,KOG0358,KOG0359,KOG0362,KOG0356
pfam00010_HLH_Helix_loop_helix_DNA_binding_domain	KOG4029,KOG4304,KOG2588,KOG1319,KOG1318,KOG0561,KOG2483,KOG4395,KOG3960,KOG3561
COG5084	KOG1595,KOG1763,KOG3702,KOG4791,KOG2494,KOG1040,KOG1492,KOG1677,KOG1039
COG1094	KOG0119,KOG2208,KOG3273,KOG1960,KOG2190,KOG2191,KOG2874,KOG1676,KOG1588
COG2453	KOG2836,KOG1719,KOG1720,KOG2283,KOG2386,KOG1716,KOG0791,ENOG410IIZG,KOG0789
COG0526	KOG3425,KOG3170,KOG1731,KOG3171,KOG0914,KOG2640,KOG2501,KOG3414,KOG1672
COG0639	KOG0372,KOG0375,KOG0374,KOG2045,KOG0371,KOG0376,KOG2044,KOG0377,KOG0373
COG0652	KOG0881,KOG0865,KOG0882,KOG0884,KOG0546,KOG0880,KOG0883,KOG0879,KOG0885
COG1028	KOG1208,KOG1201,KOG1611,KOG1199,KOG0725,KOG1478,KOG4169,KOG1204,KOG1200
COG0463	KOG1476,KOG2977,KOG2978,KOG1021,KOG2791,KOG4748,KOG4735,KOG1022,KOG1413
Superfamily___Winged_helix__DNA_binding_domain__present_in_bacteria_	KOG3712,KOG2577,KOG2744,KOG2829,KOG3572,KOG4012,KOG2905,KOG0627,KOG2578
smart00451_ZnF_U1_U1_like_zinc_finger	KOG3032,KOG4727,KOG3408,KOG3454,KOG2636,KOG0227,KOG2837,KOG0150
smart00443_G_patch_glycine_rich_nucleic_binding_d	KOG1994,KOG4315,KOG2184,KOG2809,KOG2384,KOG0965,KOG2185,KOG2138,KOG0154
Superfamily__Protein_kinase_like__PK_like___present_in_prok__	KOG0903,KOG0906,KOG0904,KOG0891,KOG0892,KOG0902,KOG2381,KOG0890,KOG0889
COG1807	KOG3893,KOG2575,KOG4123,KOG2515,KOG2516,KOG1771,KOG2576,KOG2762
COG2226	KOG3045,KOG4300,KOG1540,KOG1541,KOG1269,KOG2940,KOG3010,KOG1331
COG3118	KOG0910,KOG0911,KOG0190,KOG0907,KOG0908,KOG4277,KOG0191,KOG1730
COG1310	KOG2880,KOG1554,KOG2975,KOG1795,KOG1556,KOG1555,KOG3050,KOG1560
COG0406	KOG3720,KOG1382,KOG0234,KOG4754,KOG0235,KOG4609,KOG3734
Fold__C2_domain_like	KOG1030,KOG2059,KOG1326,KOG1012,KOG1327,KOG1028,KOG3508,KOG0169
COG1011	KOG2469,KOG2470,KOG1605,KOG3085,KOG2961,KOG3109,KOG2832,KOG0323
COG0625	KOG3029,KOG0868,KOG0406,KOG4420,KOG1695,KOG4244,KOG0867,KOG3028
COG0476	KOG2012,KOG2013,KOG2337,KOG2014,KOG2017,KOG2015,KOG2336,KOG2016
COG0474	KOG0208,KOG0209,KOG0206,KOG0204,KOG0205,KOG0203,KOG0202,KOG0210
COG0451	KOG1502,KOG1430,KOG1203,KOG1429,KOG2774,KOG1431,KOG2865
smart00324_RhoGAP_GTPase_activator_protein_for_Rh	KOG1453,KOG3564,KOG1450,KOG4270,KOG2710,KOG4269,KOG4406,KOG4271
COG5021	KOG0941,KOG4427,KOG0942,KOG0939,KOG0168,KOG0170,KOG0940,KOG0943
COG1112	KOG1803,KOG1805,KOG1806,KOG1804,KOG1807,KOG1802,KOG2108,KOG1801
COG0500	KOG2361,KOG3350,KOG2798,KOG1975,KOG3924,KOG2819,KOG2651
COG0537	KOG2477,KOG0562,KOG3379,KOG3275,KOG3969,KOG4359,KOG2476
COG0849	KOG0679,KOG0797,KOG0680,KOG0676,KOG0678,KOG0677,KOG0681
COG0470	KOG1970,KOG1968,KOG2035,KOG0991,KOG0990,KOG1969,KOG0989
COG0419	KOG0933,KOG0996,KOG0979,KOG0250,KOG0018,KOG0964,KOG0962
COG1012	KOG2450,KOG2454,KOG2449,KOG2451,KOG2453,KOG2455,KOG2456
COG1024	KOG1679,KOG0016,KOG1681,KOG1682,KOG1683,KOG1680,KOG1684
COG2850	KOG2508,KOG1356,KOG2131,KOG2132,KOG3706,KOG0958,KOG2130
COG0204	KOG4666,KOG2847,KOG0831,KOG2848,KOG4321,KOG1505,KOG2898
pfam03357_DUF279_Eukaryotic_protein_of_unknown_fu	KOG1656,KOG3232,KOG3229,KOG1655,KOG3230,KOG2911,KOG2910
Superfamily__Cyclin_like__present_at_least_in_archaea__Transcription_factor_IIB__TFIIB__core_domain_	KOG0835,KOG0656,KOG2496,KOG0794,KOG4164,KOG0834,KOG0653
COG1960	KOG0135,KOG0139,KOG0141,KOG0136,KOG1469,KOG0138
COG1716	KOG1881,KOG1882,KOG2294,KOG1880,KOG3872,KOG2293
COG3055	KOG2437,KOG4441,KOG0379,KOG4693,KOG1230,KOG1072
COG1643	KOG0920,KOG0926,KOG0922,KOG0923,KOG0925,KOG0924
COG1241	KOG0482,KOG0480,KOG0477,KOG0478,KOG0479,KOG0481
COG1222	KOG0729,KOG0726,KOG0728,KOG0651,KOG0727,KOG0652
COG0708	KOG0565,KOG1889,KOG0566,KOG1294,KOG1888,KOG1890
COG0671	KOG3030,KOG3058,KOG2822,KOG4268,KOG3146,KOG3750
COG0071	KOG0710,KOG3260,KOG1667,KOG1309,KOG3591,KOG3158
COG0189	KOG2155,KOG2156,KOG1057,KOG2158,KOG2157
COG0494	KOG4313,KOG2937,KOG3069,ENOG410IENM,KOG3041,KOG2839
Fold__alpha_alpha_superhelix__like_prokaryotic_ARM__TPR__Ets_	KOG0841,KOG0529,KOG2166,KOG2165,KOG0530,KOG2167
pfam04438_zf_HIT_HIT_zinc_finger__This_presumed_z	KOG1710,KOG4367,KOG2858,KOG3362,KOG4317,KOG2857
COG0631	KOG0697,KOG0699,KOG0700,KOG1379,KOG0618,KOG0698
COG0249	KOG0218,KOG0220,KOG0219,KOG0217,KOG0221
COG4249	KOG1546,KOG1348,KOG1101,KOG1349,KOG1849
COG3568	KOG0620,KOG2756,KOG3873,KOG2338
COG4892	KOG0537,KOG1108,KOG1110,KOG4576,KOG0536
COG2124	KOG0156,KOG0157,KOG0158,KOG0684,KOG0159
COG0293	KOG1099,KOG1098,KOG3673,KOG4589,KOG3674
COG2136	KOG3031,KOG2780,KOG2781,KOG2963,KOG2971
unk_domain7_DENN	KOG2127,KOG4704,KOG2432,KOG3569,KOG3823
COG0318	KOG1176,KOG3628,KOG1177,KOG1179
COG0300	KOG1205,KOG1210,KOG1209,KOG1014,KOG1610
Superfamily_ENTH_VHS_domain	KOG0251,KOG1087,ENOG410IEKN,KOG0980,KOG2056
Superfamily__BRCT_domain__pres__In_NADH_dep__Ligases_in_prok_	KOG2481,KOG2043,KOG4139,KOG1929,KOG3226
smart00398_HMG_high_mobility_group__	KOG3248,KOG0381,KOG0526,KOG0527,KOG0528
pfam01529_zf_DHHC_DHHC_zinc_finger_domain__This_d	KOG1311,KOG1313,KOG1312,KOG1314,KOG1315
pfam01105_EMP24_GP25L_emp24_gp25L_p24_family__Mem	KOG1691,KOG1693,KOG1692,KOG1690,KOG3287
pfam00995_Sec1_Sec1_family_	KOG1302,KOG1301,KOG1300,KOG1299
pfam00787_PX_PX_domain__PX_domains_bind_to_phosph	KOG2101,KOG1829,KOG1259,KOG2273,KOG2527
Fold__LEM_SAP_HeH_motif	KOG4259,KOG4246,KOG2827,KOG2169,KOG2416
Fold__CH_domain_like__pres__in_prok__	KOG2128,KOG0046,KOG3000,KOG0165,KOG2046
F_box	KOG1947,KOG2120,KOG2997,KOG4341
coper_chaperone___pdb_1OCC_	KOG4618,KOG4114,KOG3057,KOG4090,KOG3496
COG1236	KOG1361,KOG1136,KOG1135,KOG1137,KOG1138
COG1161	KOG2423,KOG2484,KOG1424,KOG1249,KOG2485
COG1073	KOG4391,KOG2521,KOG4667,KOG1552,KOG2800
COG0814	KOG1305,KOG3832,KOG1304,KOG4303,KOG1303
COG0571	KOG4334,KOG0701,KOG3732,KOG1817,KOG3769
COG0531	KOG2082,KOG1287,KOG1289,KOG1286,KOG1288
COG0443	KOG0102,KOG0103,KOG0104,KOG0101,KOG0100
COG0438	KOG3742,KOG0853,KOG1111,KOG2941,KOG1387
COG0330	KOG3083,KOG2962,KOG2620,KOG3090,KOG2621
COG0388	KOG0805,KOG0806,KOG0808,KOG0807,KOG2303
COG3306	KOG2246,KOG2287,KOG4179,KOG2288
COG3145	KOG4176,KOG2731,KOG3200
COG4076	KOG1501,KOG1499,KOG1500,KOG0822
COG5184	KOG1428,KOG1426,KOG1427,KOG0783
COG3000	KOG0872,KOG0539,KOG0873,KOG0874
COG2890	KOG2904,KOG3191,KOG1271,KOG2899
COG2234	KOG2526,KOG2195,KOG2194,KOG3946
COG2223	KOG2504,KOG4686,KOG2563,KOG0252
COG1730	KOG3130,KOG3047,KOG3048,KOG3313
COG1711	KOG3176,KOG3303,KOG4071,KOG1106
COG1657	KOG0366,KOG0497,KOG0365,KOG0367
COG1594	KOG1105,KOG2906,KOG2907,KOG2691
COG1524	KOG2124,KOG2645,KOG2126,KOG2125
COG1502	KOG3603,KOG3964,KOG2031,KOG1329
COG1474	KOG2227,KOG1514,KOG2228,KOG2543
COG1358	KOG3387,KOG3167,KOG3406,KOG3166
COG1331	KOG2204,KOG2244,KOG2431,KOG2429
COG1233	KOG4405,ENOG410IE2Q,KOG1439,KOG4254
COG1208	KOG1322,KOG1460,KOG1461,KOG1462
COG1204	KOG0952,KOG0950,KOG0951,KOG3657
COG1075	KOG3724,KOG2029,KOG2541,KOG2369
COG1051	KOG4548,KOG1689,KOG0648
COG0846	KOG2683,KOG2682,KOG1905,KOG2684
COG0665	KOG2820,KOG2844,KOG3923,KOG2852
COG0622	KOG3662,KOG2863,KOG3325,ENOG410IJ2N
COG0524	KOG3009,KOG2947,KOG2855,KOG2854
COG0592	KOG2810,KOG3194,KOG3999,KOG1636
COG0545	KOG0544,KOG0549,KOG0552,KOG0543
COG0436	KOG0259,KOG0256,KOG0258,KOG0257
COG0480	KOG0465,KOG0467,KOG0469,KOG0468
COG0468	KOG2859,KOG1434,KOG1564,KOG1433
COG3752	KOG1640,KOG1639,KOG4650,KOG1638
COG3897	KOG3201,KOG2920,KOG2793,KOG2497
COG0428	KOG1558,KOG2474,KOG2693,KOG3907
COG0006	KOG2413,KOG1189,KOG2737,KOG2414
COG0417	KOG1798,KOG0970,KOG0969,KOG0968
COG0076	KOG1383,KOG3843,KOG0629,KOG0628
smart00715_LA_Domain_in_the_RNA_binding_Lupus_La_	KOG2591,KOG2590,KOG4213,KOG1855
smart00568_GRAM_domain_in_glucosyltransferases_m	KOG3294,KOG1032,KOG1089,KOG4471
COG0156	KOG1358,KOG1360,KOG1359,KOG1357
smart00225_BTB_Broad_Complex_Tramtrack_and_Bric_	KOG2714,KOG4350,KOG4591,KOG1987
smart00132_LIM_Zinc_binding_domain_present_in_Lin	KOG1703,KOG2272,KOG1700,KOG1704
smart00396_ZnF_UBR1_Putative_zinc_finger_in_N_rec	KOG1139,KOG1140,KOG2752,KOG1776
smart00064_FYVE_Protein_present_in_Fab1_YOTB_Va	KOG1842,KOG1729,KOG1811,KOG1818
pfam04893_Yip1_Yip1_domain	KOG2946,KOG3114,KOG3094,KOG3103
smart00105_ArfGap_Putative_GTP_ase_activating_pro	KOG0702,KOG0704,KOG0706,KOG0703
pfam04099_Sybindin_Sybindin_like_family__Sybindin	KOG3369,KOG3487,KOG3368,KOG3444
pfam02953_zf_Tim10_DDP_Tim10_DDP_family_zinc_fing	KOG3480,KOG3479,KOG1733,KOG3489
pfam04130_Spc97_Spc98_Spc97___Spc98_family__The_s	KOG2000,KOG2001,KOG4344,KOG2065
pfam01485_IBR_IBR_domain__The_IBR__In_Between_Rin	KOG1815,KOG2979,KOG1812,KOG1814
pfam00957_synaptobrevin_Synaptobrevin_	KOG0859,KOG0860,KOG0862,KOG0861
pfam02847_MA3_MA3_domain__Domain_in_DAP_5_eIF4G	KOG0403,KOG0401,KOG2141,KOG2140
Fold__Bromodomain_like__pres__in_prok__	KOG1778,KOG1474,KOG4336,KOG2389
COG5539	KOG3991,KOG3288,KOG2605,KOG2606
COG0349	KOG2206,KOG2207,KOG2405,KOG4373
COG5596	KOG1652,KOG3225,KOG3324,KOG4608
COG0277	KOG1231,KOG1262,KOG1232,KOG4730
COG0265	KOG3834,KOG1421,KOG1320,KOG3129
COG0323	KOG1978,KOG1979,KOG1977,KOG1845
COG0206	KOG2530,KOG1376,KOG1375,KOG1374
COG2163	KOG1694,KOG3421,KOG3418
COG2227	KOG3790,KOG1045,KOG1270
COG2123	KOG1613,KOG1612,KOG1614
COG2866	KOG3641,KOG2650,KOG2649
COG3239	KOG4232,KOG2987
COG3389	KOG2442,KOG2443,KOG2736
COG3596	KOG3887,KOG1547,KOG3886
COG1913	KOG3607,KOG1565,KOG4525
COG2032	KOG1603,KOG4656,KOG0441
COG4245	KOG2884,KOG2807
COG4319	KOG0116,KOG4353,KOG2104
COG4581	KOG0947,KOG0948,KOG0949
COG4725	KOG2097,KOG2098,KOG2356
COG4870	KOG1544,KOG1543,KOG1542
COG5010	KOG0553,KOG0548,KOG1125
COG5256	KOG0459,KOG0458,KOG0052
COG5651	KOG3630,KOG0845,KOG4719
COG2020	KOG2628,KOG1435,KOG4142
COG1676	KOG4772,KOG4685,KOG4133
COG1752	KOG3773,KOG1325,KOG2214
COG1696	KOG3860,KOG2704,KOG0380
COG1498	KOG2573,KOG2572,KOG2574
COG1669	KOG2245,KOG1906,KOG2277
COG1354	KOG2328,KOG2359,KOG1213
COG1409	KOG3770,KOG1378,KOG2679
COG1404	KOG1114,KOG4266,KOG3525
COG1230	KOG1482,KOG1483,KOG1484
COG1311	KOG1625,KOG2732,KOG3818
COG1249	KOG4716,KOG1335,KOG0405
COG1184	KOG1466,KOG1467,KOG1465
COG1215	ENOG410IEQJ,KOG2547,KOG2571
COG1199	KOG1132,KOG1131,KOG1133
COG0681	KOG3342,KOG1568,KOG0171
COG1132	KOG0054,KOG0055,KOG0058
COG0847	KOG4793,KOG2249,KOG2248
COG0661	KOG1236,KOG1234,KOG1235
COG0670	KOG2322,KOG1630,KOG1629
COG0664	KOG0498,KOG2968,KOG1113
COG0636	KOG0233,KOG3025,KOG0232
COG0654	KOG2614,KOG1298,KOG3855
COG0647	KOG1618,KOG3040,KOG2882
COG3751	KOG1971,KOG1591,KOG3844
COG4095	KOG3145,KOG3211,KOG2913
COG0612	KOG2067,KOG2583,KOG0960
COG0016	KOG2784,KOG2472,KOG2783
COG0017	KOG0554,KOG0555,KOG0556
COG0008	KOG1149,KOG1147,KOG1148
COG0039	KOG1496,KOG1494,KOG1495
COG0042	KOG2335,KOG2334,KOG2333
COG0051	KOG0900,KOG3331,KOG3321
COG0080	KOG0886,KOG3257,KOG3504
COG0086	KOG0261,KOG0262,KOG0260
COG0101	KOG2554,KOG2553,KOG4393
COG0085	KOG0216,KOG0214,KOG0215
COG0142	KOG0776,KOG0777,KOG0711
COG0144	KOG2198,KOG1122,KOG2360
COG0123	KOG1343,KOG1342,KOG1344
COG0258	KOG2518,KOG2519,KOG2520
COG0270	ENOG410IF68,KOG0919
COG0183	KOG1390,KOG1389,KOG1406
COG0369	KOG1160,KOG1158,KOG1159
COG0383	KOG1958,KOG4342,KOG1959
COG0308	KOG1046,KOG1932,KOG1047
C2HC_finger	KOG2985,KOG0017,KOG4400
cd00013_ADF_Actin_depolymerisation_factor_cofilin__like_domains_	KOG1735,KOG1747,KOG1736
COG5022	KOG4229,KOG0161,KOG0160
Fold__RuvA_C_terminal_domain_like__N_term___Fold__SpoIIaa_like__C_term___both_folds_present_in_prokaryotes__	KOG1470,KOG1826,KOG1471
G_gamma_GGL_domain	KOG3589,KOG3590,KOG4119
COG0566	KOG0838,KOG2506,KOG0839
LisH_motif	KOG2817,KOG2659,KOG0396
COG0508	KOG0557,KOG0559,KOG0558
COG0488	KOG0062,KOG0066,KOG0927
COG0473	KOG0785,KOG0784,KOG0786
pfam00638_Ran_BP1_RanBP1_domain_	KOG0864,KOG0866,KOG2724
pfam02301_HORMA_HORMA_domain__The_HORMA__for_Hop1	KOG3186,KOG3285,KOG4652
LYR_family	KOG3801,KOG4100,KOG4620
pfam03909_BSD_BSD_domain__This_domain_contains_a_	KOG2690,KOG2074,KOG4310
pfam03914_CBF_CBF_Mak21_family_	KOG2038,KOG2154,KOG2153
pfam03178_CPSF_A_CPSF_A_subunit_region__This_fami	KOG1897,KOG1896,KOG1898
PH_domain	KOG1997,KOG0930,KOG1998
PPR_repeat	KOG4197,KOG4422,KOG4318
pfam04051_TRAPP_Bet3_Transport_protein_particle__	KOG3316,KOG3330,KOG3315
smart00584_TLDc_domain_in_TBC_and_LysM_domain_con	KOG4636,KOG2557,KOG2372
smart00724_TLC_TRAM_LAG1_and_CLN8_homology_domai	KOG4474,KOG1607,KOG4561
smart00504_Ubox_Modified_RING_finger_domain__Modi	KOG3039,KOG2042
Vacuolar_protein_sorting_associated_protein	KOG1809,KOG2955,KOG2993
LOAD_little_fing	KOG4198,KOG1995,KOG2834
UDP_galactose_transporter	KOG1582,KOG1581,KOG1583
COG0465	KOG0731,KOG0743,KOG0734
COG0037	KOG2594,KOG2840
COG0081	KOG1570,KOG1685,KOG1569
COG0024	KOG2776,KOG2738,KOG2775
COG0450	KOG0852,KOG4614,KOG0854
COG0604	KOG1198,KOG0025,KOG1197
COG0389	KOG2095,KOG2094,KOG2093
COG0501	KOG2719,KOG2661
COG0495	KOG0437,KOG0435
COG0510	KOG4720,KOG2686
COG0493	KOG1800,KOG0399
COG0509	KOG3373,KOG3266
COG0518	KOG3179,KOG1622
COG0522	KOG4655,KOG3301
COG0514	KOG0351,KOG0353
COG0491	KOG0814,KOG0813
COG0532	KOG1144,KOG1145
COG0098	KOG0877,KOG2646
COG0536	KOG1489,KOG4181
COG0550	KOG1957,KOG1956
COG0452	KOG0672,KOG2728
COG0483	KOG3099,KOG2951
COG0561	ENOG410IJAQ,KOG3189
COG0563	KOG3079,KOG3078
COG0567	KOG0451,KOG0450
COG0454	KOG3014,KOG2696
COG0580	KOG0223,KOG0224
COG0584	KOG2258,KOG2421
COG0590	KOG1018,KOG2771
COG0591	KOG2348,KOG2349
COG0607	KOG1530,KOG3772
COG0615	KOG2804,KOG2803
COG0621	KOG4355,KOG2492
COG0624	KOG2275,KOG2276
COG0421	KOG1562,KOG2352
COG0435	KOG1422,KOG2903
COG0446	KOG3851,KOG1336
COG0657	KOG4388,KOG1515
COG0659	KOG0236,KOG1172
COG0558	KOG3240,KOG1617
COG0560	KOG3120,KOG1615
COG0572	KOG3308,KOG4203
COG0683	KOG4440,KOG1052
COG0688	KOG2420,KOG2419
COG0689	KOG1068,KOG1069
COG0695	KOG1752,KOG2824
COG0702	KOG4288,KOG4039
COG0714	KOG1808,KOG3595
COG0760	KOG3258,KOG3259
COG0656	KOG1577,KOG3023
COG1022	KOG1256,KOG1180
COG1026	KOG0961,KOG2019
COG1033	KOG1933,KOG1934
COG1048	KOG0452,KOG0453
COG1052	KOG0067,KOG0069
COG1053	KOG2404,KOG2403
COG1061	KOG1123,KOG1513
COG1071	KOG0225,KOG1182
COG1095	KOG3298,KOG3297
COG1097	KOG1004,KOG3013
COG1101	KOG3107,KOG3128
COG1109	KOG2537,KOG1220
COG1111	KOG0354,KOG0442
COG1159	KOG2037,KOG1423
COG1163	KOG1486,KOG1487
COG1171	KOG1251,KOG1250
COG1224	KOG1942,KOG2680
COG1225	KOG0855,KOG4498
COG1226	KOG3713,KOG3193
COG0629	KOG1653,KOG3108
COG0642	KOG0787,KOG0519
COG0663	KOG3121,KOG4042
COG1273	KOG2327,KOG2326
COG1305	KOG0909,KOG2179
COG1308	KOG2240,KOG2239
COG1335	KOG4044,KOG4003
COG1341	KOG2750,KOG2749
COG1382	KOG3478,KOG1760
COG0198	KOG1708,KOG3401
COG0200	KOG0846,KOG1742
COG0667	KOG1576,KOG1575
COG0162	KOG2623,KOG2144
COG0673	KOG2741,KOG2742
COG0385	KOG4821,KOG2718
COG1448	KOG1411,KOG1412
COG1460	KOG4168,KOG2351
COG1501	KOG1066,KOG1065
COG1506	KOG2100,KOG2281
COG1514	KOG3102,KOG2814
COG1522	KOG2760,KOG3341
COG1562	KOG4411,KOG1459
COG1599	KOG0851,KOG3416
COG1601	KOG2768,KOG2767
COG1718	KOG2464,KOG2270
COG1761	KOG3438,KOG4392
COG1793	KOG0966,KOG0967
COG1816	KOG1097,KOG1096
COG1847	KOG2953,KOG1952
COG1866	KOG3749,ENOG410IE0Y
COG1928	KOG3359,KOG3358
COG1948	KOG2379,KOG2841
COG1990	KOG3282,KOG3305
COG2007	KOG3283,KOG3163
COG2016	KOG2523,KOG2522
COG2050	KOG4781,KOG3328
COG2058	KOG1762,KOG3449
COG2071	KOG1559,ENOG410IIJN
COG2075	KOG1722,KOG1723
COG2175	KOG3889,KOG3888
COG2178	KOG3067,KOG3066
COG2203	KOG3689,KOG3688
COG2211	KOG0637,KOG4830
COG2214	KOG3442,KOG0723
COG2265	KOG2187,KOG2730
COG2267	KOG2624,KOG1455
COG2271	KOG2533,KOG2532
COG2272	KOG1516,KOG4389
COG2520	KOG2078,KOG1227
COG2802	KOG4159,KOG1400
COG2939	KOG1283,KOG1282
COG3091	KOG3854,KOG3931
COG3119	KOG3731,KOG3867
COG3148	KOG3795,KOG4382
COG3217	KOG2142,KOG2362
COG3250	KOG2024,KOG2230
COG3277	KOG3262,KOG2236
COG3280	KOG3838,KOG3839
COG3344	KOG4768,KOG1075
COG3386	KOG1520,KOG4499
COG3571	KOG1551,KOG2088
COG3590	KOG3314,KOG3624
COG3621	KOG0513,KOG4231
COG4178	KOG0060,KOG0064
COG4284	KOG2638,KOG2388
COG4395	KOG4599,KOG2580
COG4799	KOG0540,KOG0368
COG4845	KOG3717,KOG3719
COG4992	KOG1402,KOG1401
COG5048	KOG2462,KOG2231
COG5265	KOG0056,KOG0057
COG5307	KOG0929,KOG0928
COG5531	KOG2570,KOG1946
COG5553	KOG4064,KOG4281
COG0420	KOG2310,KOG1432
COG0400	KOG2551,KOG2112
COG0100	KOG0408,KOG0407
COG0367	KOG0571,KOG0573
COG0366	KOG0471,KOG3625
COG0343	KOG3908,KOG3909
COG0361	KOG2925,KOG3403
COG0346	KOG2943,KOG2944
COG0316	KOG1120,KOG1119
COG0339	KOG2089,KOG2090
COG0326	KOG0019,KOG0020
COG0244	KOG0816,KOG0815
COG0296	KOG0470,KOG1616
COG1272	KOG2329,KOG0748
COG0102	KOG3204,KOG3203
COG0218	KOG2655,KOG2486
COG0103	KOG1697,KOG1753
COG0202	KOG1522,KOG1521
COG1250	KOG2304,KOG2305
COG1231	KOG0685,KOG0029
COG0199	KOG1741,KOG3506
COG0097	KOG3254,KOG3255
COG0094	KOG0397,KOG0398
COG0091	KOG3353,KOG1711
COG0090	KOG2309,KOG0438
COG0089	KOG4089,KOG1751
COG0088	KOG1624,KOG1475
COG0087	KOG3141,KOG0746
COG0061	KOG2178,KOG4180
COG0060	KOG0433,KOG0434
COG0053	KOG1485,KOG2802
COG0052	KOG0830,KOG0832
COG0048	KOG1750,KOG1749
COG0045	KOG2799,KOG1254
COG0044	KOG0370,KOG2584
COG0038	KOG0475,KOG0474
COG0031	KOG1481,KOG1252
COG0030	KOG0820,KOG0821
COG0028	KOG1185,KOG4166
COG0023	KOG3239,KOG1770
COG0185	KOG0898,KOG0899
COG0197	KOG0857,KOG3422
COG0186	KOG1728,KOG1740
COG0179	KOG1535,KOG2843
COG0184	KOG0400,KOG2815
COG0180	KOG2145,KOG2713
COG0167	KOG1799,KOG1436
COG0175	KOG0189,KOG2644
COG0170	KOG4453,KOG2468
COG1405	KOG1598,KOG1597
COG1412	KOG3165,KOG3164
COG0160	KOG1404,KOG1405
COG0022	KOG0525,KOG0524
COG0020	KOG1602,KOG2818
COG0154	KOG1211,KOG1212
COG0147	KOG1224,KOG1223
COG1431	KOG1042,KOG1041
COG1428	KOG4235,KOG3877
COG0122	KOG1918,KOG2875
COG0018	KOG4426,KOG1195
COG0010	KOG2965,KOG2964
COG0005	KOG3984,KOG3985
COG0143	KOG0436,KOG1247
COG0124	KOG1936,KOG1035
COG0119	KOG2367,KOG2368
COG1446	KOG1592,KOG1593
COG0842	KOG0065,KOG0061
COG0533	KOG2707,KOG2708
COG0529	KOG4238,KOG0635
COG0530	KOG2399,KOG1306
COG0442	KOG2324,KOG4163
COG0363	KOG3148,KOG3147
COG0271	KOG3348,KOG2313
COG0248	KOG1385,KOG1386
COG0256	KOG3333,KOG0875
COG0235	KOG3699,KOG2631
COG0220	KOG1709,KOG3115
COG0212	KOG3093,KOG4410
unknown_membrane_protein	KOG4455,KOG3415
unk_domain5	KOG4774,KOG4595
unk_domain4	KOG2226,KOG2225
unk_domain1	KOG4189,KOG3221
Superfamily__Mss4_like	KOG4113,KOG1727
SNAP_like	KOG1585,KOG1586
smart00673_CARP	KOG2512,KOG4416
smart00582_RPR_domain_present_in_proteins_which_	KOG2071,KOG2669
smart00520_BASIC_Basic_domain_in_HLH_proteins_of_	KOG2673,KOG2330
smart00512_Skp1_Found_in_Skp1_protein_family__Fam	KOG1724,KOG3473
smart00444_GYF_Contains_conserved_Gly_Tyr_Phe_res	KOG2950,KOG1862
smart00311_PWI_PWI_domain_in_splicing_factors__	KOG2146,KOG2253
smart00233_PH_Pleckstrin_homology_domain__Domain_	KOG2210,KOG1737
RhoGEF	KOG3518,KOG3519
Phosphatidylinositol_transfer_protein	KOG3668,KOG2308
pfam04857_CAF1_CAF1_family_ribonuclease__The_majo	KOG1990,KOG0304
pfam04707_MSF1_MSF1_like_conserved_region__This_f	KOG3337,KOG3336
pfam04153_NOT_NOT2___NOT3___NOT5_family__NOT1_NO	KOG2150,KOG2151
pfam04146_YT521_B_YT521_B_like_family__This_famil	KOG1902,KOG1901
pfam03650_UPF0041_Uncharacterised_protein_family_	KOG1590,KOG1589
pfam03643_Vps26_Vacuolar_protein_sorting_associat	KOG2717,KOG3063
pfam03399_SAC3_GANP_SAC3_GANP_family__This_family	KOG1861,KOG1860
pfam03371_PRP38_PRP38_family__Members_of_this_fam	KOG2888,KOG2889
pfam03134_TB2_DP1_HVA22_TB2_DP1_HVA22_family__Th	KOG1726,KOG1725
pfam03105_SPX_SPX_domain__We_have_named_this_regi	KOG1162,KOG1161
pfam02990_EMP70_Endomembrane_protein_70_	KOG1278,KOG1277
pfam02099_Josephin_Josephin_	KOG2935,KOG2934
pfam01920_KE2_KE2_family_protein__The_function_of	KOG4098,KOG3501
pfam01805_Surp_Surp_module__This_domain_is_also_k	KOG0007,KOG1847
pfam01652_IF4E	KOG1670,KOG1669
pfam01459_Euk_porin_Eukaryotic_porin_	KOG3296,KOG3126
pfam01428_zf_AN1_AN1_like_Zinc_finger__Zinc_finge	KOG3183,KOG3173
pfam00622_SPRY_SPRY_domain__SPRY_Domain_is_named_	KOG1477,KOG2242
pfam00319_SRF_TF_SRF_type_transcription_factor__D	KOG0015,KOG0014
pfam00262_calreticulin_Calreticulin_family_	KOG0674,KOG0675
NLRG_NPR2_like	KOG3830,KOG3789
NAP_Nucleosome_assembly_protein__NAP_	KOG1508,KOG1507
membr_prot2	KOG3097,KOG3098
membr_prot1	KOG2568,KOG2569
importin_superfanily	KOG4541,KOG1410
Fold__WW_domain_like___Carbohydrate_binding_domain_present_in_bacteria_	KOG0152,KOG0155
Fold__Spectrin_repeat_like	KOG3470,KOG4361
Fold__Immunoglobulin_like_beta_sandwich__present_in_prokaryotes_	KOG4680,KOG3205
Efamily_77	KOG2981,KOG4741
Efamily_758	KOG4550,KOG3091
Efamily_756	KOG1874,KOG3666
Efamily_723	KOG4682,KOG4111
Efamily_722	KOG4108,KOG4081
Efamily_683	KOG2999,KOG2998
Efamily_66	KOG3417,KOG2378
Efamily_638	KOG3609,KOG2301
Efamily_491	KOG3072,KOG3071
Efamily_33	KOG1852,KOG0440
DOMON	KOG4293,KOG4731
Cyclin	KOG1674,KOG1675
COG5134	KOG2990,KOG2989
36a_like	KOG3445,KOG3446
YL1_like	KOG2897,KOG4137
COG0513	KOG0953,KOG0339,KOG4284,KOG0338,KOG0332,KOG0337,KOG0345,KOG0329,KOG0349,KOG0334,KOG0343,KOG0335,KOG0326,KOG0350,KOG0333,KOG0346,KOG0328,KOG0330,KOG0327,KOG0348,KOG0342,KOG0331,KOG0341,KOG0340,KOG0347,KOG0344
COG1100	KOG0073,KOG0078,KOG1532,KOG0071,KOG0393,KOG0394,KOG0086,KOG0093,KOG4423,KOG1533,KOG0087,KOG0082,KOG0077,KOG0088,KOG0075,KOG0092,KOG0070,KOG1673,KOG0076,KOG0080,KOG0098,KOG0094,KOG0395,KOG1707,KOG0084,KOG0079,KOG0096,KOG0447,KOG1534,KOG0072
COG0484	KOG0717,KOG1150,KOG0722,KOG0712,KOG2813,KOG0720,KOG0550,KOG0624,KOG0718,KOG0713,KOG0431,KOG0721,KOG0715,KOG0714,KOG1789,KOG0691,KOG0719,KOG0724,KOG0568,KOG0716
smart00212_UBCc_Ubiquitin_conjugating_enzyme_E2_	KOG0424,KOG3357,KOG0416,KOG0897,KOG0419,KOG0427,KOG0429,KOG0895,KOG0417,KOG0418,KOG2391,KOG0428,KOG0426,KOG0425,KOG0421,KOG0894,KOG0423,KOG0420,KOG0896
COG0705	KOG0858,KOG2980,KOG4463,KOG2290,KOG2890,KOG2632,KOG2289
COG4290	KOG4375,KOG3791,KOG4374
COG1597	KOG1169,KOG1170,KOG1116,KOG1115
pfam00170_bZIP_bZIP_transcription_factor__The_Pfa	KOG0837,KOG4571,KOG4005,KOG1414,KOG3613,KOG3584,KOG0709,KOG4343
unk_domain6	KOG2346,KOG2176,KOG2347
COG2114	KOG3618,KOG4171
Efamily_814_815	KOG4726,KOG3136
smart00291_ZnF_ZZ_Zinc_binding_domain_present_in	KOG4582,KOG1280
FH1_FH2	KOG4674,KOG1924
Efamily_757_813	KOG3961,KOG2982
