## Supplementary Table 2 for "The spread of the first introns in proto-eukaryotic paralogs"

Species_ID	Species_name	Download_location_gff_file	Download_date_yyyymmdd
AANO	Aureococcus anophagefferens CCMP1984	ftp://ftp.ensemblgenomes.org/pub/release-34/protists/gff3/protists_stramenopiles1_collection/aureococcus_anophagefferens/Aureococcus_anophagefferens.v_1_0.34.gff3.gz	20170825
AAST	Aphanomyces astaci	ftp://ftp.ensemblgenomes.org/pub/release-34/protists/gff3/protists_stramenopiles1_collection/aphanomyces_astaci/Aphanomyces_astaci.Apha_asta_APO3_V1.34.gff3.gz	20170825
ABIS	Agaricus bisporus var. bisporus H97	ftp://ftp.ensemblgenomes.org/pub/fungi/release-34/gff3/fungi_basidiomycota1_collection/agaricus_bisporus_var_bisporus_h97/Agaricus_bisporus_var_bisporus_h97.Agabi_varbisH97_2.34.gff3.gz	20170825
ACAS	Acanthamoeba castellanii str. Neff	ftp://ftp.ensemblgenomes.org/pub/protists/release-34/gff3/protists_amoebozoa1_collection/acanthamoeba_castellanii_str_neff/Acanthamoeba_castellanii_str_neff.Acastellanii_strNEFF_v1.34.gff3.gz	20170825
ACOE	Aquilegia coerulea Goldsmith	http://genome.jgi.doe.gov/pages/dynamicOrganismDownload.jsf?organism=PhytozomeV12# file: Acoerulea_322_v3.1.gene.gff3.ghttp://genome.jgi.doe.gov/pages/dynamicOrganismDownload.jsf?organism=PhytozomeV12	20190712
ADEA	Angomonas deanei	ftp://ftp.ensemblgenomes.org/pub/release-34/protists/gff3/protists_euglenozoa1_collection/angomonas_deanei/Angomonas_deanei.Angomonas_deanei_Genome.34.gff3.gz	20170825
ADIG	Acropora digitifera	ftp://ftp.ncbi.nlm.nih.gov/genomes/all/GCF/000/222/465/GCF_000222465.1_Adig_1.1/GCF_000222465.1_Adig_1.1_genomic.gff.gz	20170831
AGAM	Anopheles gambiae	ftp://ftp.ensemblgenomes.org/pub/metazoa/release-34/gff3/anopheles_gambiae/Anopheles_gambiae.AgamP4.34.gff3.gz	20170825
AKER	Aplanochytrium kerguelense PBS07	https://genome.jgi.doe.gov/portal/Aplke1/download/Aplke1_GeneCatalog_genes_20121220.gff.gz	20190712
ALAI	Albugo laibachii Nc14	ftp://ftp.ensemblgenomes.org/pub/release-34/protists/gff3/albugo_laibachii/Albugo_laibachii.ENA1.34.gff3.gz	20170825
ALIM	Aurantiochytrium limacinum ATCC MYA-1381	https://genome.jgi.doe.gov/portal/Aurli1/download/Aurli1_GeneCatalog_genes_20120618.gff.gz	20190712
AMAC	Allomyces macrogynus ATCC 38327	ftp://ftp.ensemblgenomes.org/pub/fungi/release-34/gff3/fungi_blastocladiomycota1_collection/allomyces_macrogynus_atcc_38327/Allomyces_macrogynus_atcc_38327.A_macrogynus_V3.34.gff3.gz	20170825
APIS	Apis melifera	ftp://ftp.ensemblgenomes.org/pub/metazoa/release-34/gff3/apis_mellifera/Apis_mellifera.GCA_000002195.1.34.gff3.gz	20170825
APLA	Anas platyrhynchos	ftp://ftp.ensembl.org/pub/release-87/gff3/anas_platyrhynchos/Anas_platyrhynchos.BGI_duck_1.0.87.gff3.gz	20170825
ASUB	Acytostelium subglobosum LB1	ftp://ftp.ncbi.nlm.nih.gov/genomes/all/GCF/000/787/575/GCF_000787575.1_Asub_2.0/GCF_000787575.1_Asub_2.0_genomic.gff.gz	20170831
ATHA	Arabidopsis thaliana	ftp://ftp.ensemblgenomes.org/pub/plants/release-34/gff3/arabidopsis_thaliana/Arabidopsis_thaliana.TAIR10.34.gff3.gz	20170825
ATRI	Amborella trichopoda	ftp://ftp.ensemblgenomes.org/pub/plants/release-34/gff3/amborella_trichopoda/Amborella_trichopoda.AMTR1.0.34.gff3.gz	20170825
AVAG	Adineta vaga	http://www.genoscope.cns.fr/adineta/data/Adineta_vaga.v2.gff3	20170831
BBIG	Babesia bigemina	ftp://ftp.ensemblgenomes.org/pub/release-34/protists/gff3/protists_alveolata1_collection/babesia_bigemina/Babesia_bigemina.Bbig001.34.gff3.gz	20170825
BDEN	Batrachochytrium dendrobatidis JAM81	ftp://ftp.ensemblgenomes.org/pub/fungi/release-34/gff3/fungi_chytridiomycota1_collection/batrachochytrium_dendrobatidis_jam81/Batrachochytrium_dendrobatidis_jam81.v1.0.34.gff3.gz	20170825
BFLO	Branchiostoma floridae	ftp://ftp.ncbi.nlm.nih.gov/genomes/all/GCA/000/003/815/GCA_000003815.1_Version_2/GCA_000003815.1_Version_2_genomic.gff.gz	20170831
BHOM	Blastocystis hominis	ftp://ftp.ensemblgenomes.org/pub/release-34/protists/gff3/protists_stramenopiles1_collection/blastocystis_hominis/Blastocystis_hominis.ASM15166v1.34.gff3.gz	20170825
BMAL	Brugia malayi	ftp://ftp.ensemblgenomes.org/pub/metazoa/release-34/gff3/brugia_malayi/Brugia_malayi.B_malayi-3.1.34.gff3.gz	20170825
BMER	Basidiobolus meristosporus B9252	http://genome.jgi.doe.gov/Basme2finSC/download/Basme2finSC_GeneCatalog_genes_20150701.gff.gz	20190712
BMOR	Bombyx mori	ftp://ftp.ensemblgenomes.org/pub/metazoa/release-34/gff3/bombyx_mori/Bombyx_mori.GCA_000151625.1.34.gff3.gz	20170825
BNAT	Bigelowiella natans CCMP2755	ftp://ftp.ensemblgenomes.org/pub/release-34/protists/gff3/bigelowiella_natans/Bigelowiella_natans.GCA_000320545.1.34.gff3.gz	20170825
BSAL	Bodo saltans	ftp://ftp.ensemblgenomes.org/pub/release-34/protists/gff3/protists_euglenozoa1_collection/bodo_saltans/Bodo_saltans.BSAL.34.gff3.gz	20170825
CANG	Catenaria anguillulae PL171	https://genome.jgi.doe.gov/portal/Catan2/download/Catan2_GeneCatalog_20160412.gff3.gz	20190712
CCOR	Condiobolus coronatus NRRL 28638	ftp://ftp.ensemblgenomes.org/pub/fungi/release-34/gff3/fungi_entomophthoromycota1_collection/conidiobolus_coronatus_nrrl_28638/Conidiobolus_coronatus_nrrl_28638.Conidiobolus_coronatus_NRRL28638.34.gff3.gz	20170825
CCRI	Chondrus crispus	ftp://ftp.ensemblgenomes.org/pub/release-34/plants/gff3/plants_rhodophyta1_collection/chondrus_crispus/Chondrus_crispus.ASM35022v2.34.gff3.gz	20170825
CELE	Caenorhabditis elegans	ftp://ftp.ensemblgenomes.org/pub/metazoa/release-34/gff3/caenorhabditis_elegans/Caenorhabditis_elegans.WBcel235.34.gff3.gz	20170825
CFRA	Creolimax fragrantissima	https://ndownloader.figshare.com/files/3328013	20190711
CGIG	Crassostrea gigas	ftp://ftp.ensemblgenomes.org/pub/metazoa/release-34/gff3/crassostrea_gigas/Crassostrea_gigas.GCA_000297895.1.34.gff3.gz	20170825
CINT	Ciona intestinalis	ftp://ftp.ensembl.org/pub/release-87/gff3/ciona_intestinalis/Ciona_intestinalis.KH.87.gff3.gz	20170825
CMER	Cyanidioschyzon merolae 10D	ftp://ftp.ensemblgenomes.org/pub/release-34/plants/gff3/cyanidioschyzon_merolae/Cyanidioschyzon_merolae.ASM9120v1.34.gff3.gz	20170825
CMIL	Callorhinchus milii	ftp://ftp.ncbi.nlm.nih.gov/genomes/all/GCF/000/165/045/GCF_000165045.1_Callorhinchus_milii-6.1.3/GCF_000165045.1_Callorhinchus_milii-6.1.3_genomic.gff.gz	20170831
CMUR	Cryptosporidium muris RN66	ftp://ftp.ensemblgenomes.org/pub/release-34/protists/gff3/protists_alveolata1_collection/cryptosporidium_muris_rn66/Cryptosporidium_muris_rn66.JCVI-cmg-v1.0.34.gff3.gz	20170825
CNEO	Cryptococcus neoformans var. grubii H99	ftp://ftp.ensemblgenomes.org/pub/fungi/release-34/gff3/fungi_basidiomycota1_collection/cryptococcus_neoformans_var_grubii_h99/Cryptococcus_neoformans_var_grubii_h99.CNA3.34.gff3.gz	20170825
COWC	Capsaspora owczarzaki ATCC 30864	ftp://ftp.ensemblgenomes.org/pub/protists/release-34/gff3/protists_ichthyosporea1_collection/capsaspora_owczarzaki_atcc_30864/Capsaspora_owczarzaki_atcc_30864.C_owczarzaki_V2.34.gff3.gz	20170825
CPAI	Cryptosporidium parvum Iowa II	ftp://ftp.ensemblgenomes.org/pub/release-34/protists/gff3/protists_alveolata1_collection/cryptosporidium_parvum_iowa_ii/Cryptosporidium_parvum_iowa_ii.ASM16534v1.34.gff3.gz	20170825
CREI	Chlamydomonas reinhardtii	ftp://ftp.ensemblgenomes.org/pub/plants/release-34/gff3/chlamydomonas_reinhardtii/Chlamydomonas_reinhardtii.v3.1.34.gff3.gz	20170825
CREV	Coemansia reversa NRRL 1564	https://genome.jgi.doe.gov/portal/Coere1/download/Coere1_GeneCatalog_genes_20110909.gff.gz	20190712
CSUB	Coccomyxa subellipsoidea C-169	https://genome.jgi.doe.gov/portal/pages/dynamicOrganismDownload.jsf?organism=PhytozomeV12# (File:PhytozomeV12: CsubellipsoideaC_169_227_v2.0.gene.gff3.gz)	20190712
CTEL	Capitella teleta	ftp://ftp.ensemblgenomes.org/pub/metazoa/release-34/gff3/capitella_teleta/Capitella_teleta.GCA_000328365.1.34.gff3.gz	20170825
CTOB	Chrysochromulina tobin strain CCMP291	ftp://ftp.ncbi.nlm.nih.gov/genomes/all/GCA/001/275/005/GCA_001275005.1_Ctobinv2/GCA_001275005.1_Ctobinv2_genomic.gff.gz	20170831
CVAR	Chlorella variabilis NC64A	http://genome.jgi.doe.gov/ChlNC64A_1/download/Chlorella_NC64A.best_genes.gff.gz	20190712
CVEL	Chromera velia CCMP2878	http://cryptodb.org/common/downloads/Current_Release/CveliaCCMP2878/gff/data/CryptoDB-33_CveliaCCMP2878.gff	20170831
DDIS	Dictyostelium discoideum AX4	ftp://ftp.ensemblgenomes.org/pub/protists/release-34/gff3/dictyostelium_discoideum/Dictyostelium_discoideum.dicty_2.7.34.gff3.gz	20170825
DMEL	Drosophila melanogaster	ftp://ftp.ensemblgenomes.org/pub/metazoa/release-34/gff3/drosophila_melanogaster/Drosophila_melanogaster.BDGP6.34.gff3.gz	20170825
DPUL	Daphnia pulex	ftp://ftp.ensemblgenomes.org/pub/metazoa/release-34/gff3/daphnia_pulex/Daphnia_pulex.GCA_000187875.1.34.gff3.gz	20170825
DRER	Danio rerio	ftp://ftp.ensembl.org/pub/release-87/gff3/danio_rerio/Danio_rerio.GRCz10.87.gff3.gz	20170825
EACE	Eimeria acervulina	ftp://ftp.ensemblgenomes.org/pub/release-34/protists/gff3/protists_alveolata1_collection/eimeria_acervulina/Eimeria_acervulina.EAH001.34.gff3.gz	20170825
EHIS	Entamoeba histolytica HM-1:IMSS	ftp://ftp.ensemblgenomes.org/pub/protists/release-34/gff3/entamoeba_histolytica/Entamoeba_histolytica.JCVI-ESG2-1.0.34.gff3.gz	20170825
EHUX	Emiliania huxleyi CCMP1516	ftp://ftp.ensemblgenomes.org/pub/protists/release-34/gff3/emiliania_huxleyi/Emiliania_huxleyi.GCA_000372725.1.34.gff3.gz	20170825
EINT	Encephalitozoon intestinalis ATCC 50506	ftp://ftp.ensemblgenomes.org/pub/fungi/release-34/gff3/fungi_microsporidia1_collection/encephalitozoon_intestinalis_atcc_50506/Encephalitozoon_intestinalis_atcc_50506.ASM14646v1.34.gff3.gz	20170825
EINV	Entameoba invadens IP1	ftp://ftp.ensemblgenomes.org/pub/protists/release-34/gff3/protists_amoebozoa1_collection/entamoeba_invadens_ip1/Entamoeba_invadens_ip1.EIA2_v2.34.gff3.gz	20170825
FALB	Fonticula alba	ftp://ftp.ncbi.nlm.nih.gov/genomes/all/GCA/000/388/065/GCA_000388065.2_Font_alba_ATCC_38817_V2/GCA_000388065.2_Font_alba_ATCC_38817_V2_genomic.gff.gz	20170831
FCYL	Fragilariopsis cylindrus CCMP 1102	https://genome.jgi.doe.gov/portal/Fracy1/download/Fracy1_GeneModels_FilteredModels1.gff.gz	20190712
GINT	Giardia intestinalis assemblage A isolate WB	http://giardiadb.org/common/downloads/release-29/GintestinalisAssemblageAWB/gff/data/GiardiaDB-29_GintestinalisAssemblageAWB.gff	20170831
GNIP	Gregarina niphandrodes	ftp://ftp.ensemblgenomes.org/pub/release-34/protists/gff3/protists_alveolata1_collection/gregarina_niphandrodes/Gregarina_niphandrodes.GNI3.34.gff3.gz	20170825
GSUL	Galdieria sulphuraria	ftp://ftp.ensemblgenomes.org/pub/release-34/plants/gff3/plants_rhodophyta1_collection/galdieria_sulphuraria/Galdieria_sulphuraria.ASM34128v1.34.gff3.gz	20170825
GTHE	Guillardia theta CCMP2712	ftp://ftp.ensemblgenomes.org/pub/protists/release-34/gff3/guillardia_theta/Guillardia_theta.GCA_000315625.1.34.gff3.gz	20170825
HAZT	Hyalella azteca	ftp://ftp.ncbi.nlm.nih.gov/genomes/all/GCF/000/764/305/GCF_000764305.1_Hazt_2.0/GCF_000764305.1_Hazt_2.0_genomic.gff.gz	20170831
HPAR	Hyaloperonospora parasitica	ftp://ftp.ensemblgenomes.org/pub/release-34/protists/gff3/hyaloperonospora_arabidopsidis/Hyaloperonospora_arabidopsidis.HyaAraEmoy2_2.0.34.gff3.gz	20170825
HSAP	Homo Sapiens	ftp://ftp.ensembl.org/pub/release-87/gff3/homo_sapiens/Homo_sapiens.GRCh38.87.gff3.gz	20170825
HVUL	Hydra vulgaris	ftp://ftp.ncbi.nlm.nih.gov/genomes/all/GCF/000/004/095/GCF_000004095.1_Hydra_RP_1.0/GCF_000004095.1_Hydra_RP_1.0_genomic.gff.gz	20170831
ILIN	Intoshia linei	ftp://ftp.ncbi.nlm.nih.gov/genomes/all/GCA/001/642/005/GCA_001642005.1_IntLin1.0/GCA_001642005.1_IntLin1.0_genomic.gff.gz	20170831
IMUL	Ichthyophthirius multifiliis (strain G5)	ftp://ftp.ensemblgenomes.org/pub/release-34/protists/gff3/protists_alveolata1_collection/ichthyophthirius_multifiliis/Ichthyophthirius_multifiliis.JCVI-IMG1-V.1.34.gff3.gz	20170825
KFLA	Klebsormidium flaccidum	http://www.plantmorphogenesis.bio.titech.ac.jp/~algae_genome_project/klebsormidium/kf_download/170308_klebsormidium_v1.1.gff	20170831
KLAC	Kluyveromyces lactis	ftp://ftp.ensemblgenomes.org/pub/fungi/release-34/gff3/fungi_ascomycota1_collection/kluyveromyces_lactis/Kluyveromyces_lactis.ASM251v1.34.gff3.gz	20170825
LGIG	Lottia gigantea	ftp://ftp.ensemblgenomes.org/pub/metazoa/release-34/gff3/lottia_gigantea/Lottia_gigantea.GCA_000327385.1.34.gff3.gz	20170825
LMAJ	Leishmania major strain Friedlin	ftp://ftp.ensemblgenomes.org/pub/release-34/protists/gff3/leishmania_major/Leishmania_major.ASM272v2.34.gff3.gz	20170825
LPOL	Limulus polyphemus	ftp://ftp.ncbi.nlm.nih.gov/genomes/all/GCF/000/517/525/GCF_000517525.1_Limulus_polyphemus-2.1.2/GCF_000517525.1_Limulus_polyphemus-2.1.2_genomic.gff.gz	20170831
MBRE	Monosiga brevicollis MX1	ftp://ftp.ensemblgenomes.org/pub/protists/release-34/gff3/protists_choanoflagellida1_collection/monosiga_brevicollis_mx1/Monosiga_brevicollis_mx1.V1.0.34.gff3.gz	20170825
MCIR	Mucor circinelloides CBS 277.49	https://genome.jgi.doe.gov/portal/Mucci2/download/Mucor_circinelloides_v2_filtered_genes.gff.gz	20190712
MDAP	Mitosporidium daphniae	ftp://ftp.ensemblgenomes.org/pub/fungi/release-34/gff3/fungi_microsporidia1_collection/mitosporidium_daphniae/Mitosporidium_daphniae.UGP1.0.34.gff3.gz	20170825
MELO	Mortierella elongata AG-77	https://genome.jgi.doe.gov/portal/Morel2/download/Morel2_GeneCatalog_genes_20151120.gff.gz	20190712
MLAR	Melampsora laricis-populina	https://genome.jgi.doe.gov/portal/Mellp2_3/download/Mellp2_3_GeneCatalog_20151130.gff3.gz	20190712
MNEG	Monoraphidium neglectum	ftp://ftp.ncbi.nlm.nih.gov/genomes/all/GCF/000/611/645/GCF_000611645.1_mono_v1/GCF_000611645.1_mono_v1_genomic.gff.gz	20170831
MONO	Monocercomonoides sp. PA203	http://www.protistologie.cz/hampllab/KarnkowskaData.zip	20170831
MSPE	Micromonas species RCC299	http://genome.jgi.doe.gov/pages/dynamicOrganismDownload.jsf?organism=PhytozomeV12# (File: MspRCC299_229_v3.0.gene.gff3.gz)	20190712
MVER	Mortierella verticillata NRRL 6337	https://genome.jgi.doe.gov/portal/Morve1/download/Morve1_GeneCatalog_20161024.gff3.gz	20190712
NCRA	Neurospora crassa GCA_000786625	ftp://ftp.ensemblgenomes.org/pub/fungi/release-34/gff3/fungi_ascomycota2_collection/neurospora_crassa_gca_000786625/Neurospora_crassa_gca_000786625.Neucr_trp3_1.34.gff3.gz	20170825
NGAD	Nannochloropsis gaditana CCMP526	http://www.nannochloropsis.org/download/NgaditanaCCMP526_annotation.gff	20170831
NGRU	Naegleria gruberi	ftp://ftp.ensemblgenomes.org/pub/release-34/protists/gff3/protists_heterolobosea1_collection/naegleria_gruberi/Naegleria_gruberi.V1.0.34.gff3.gz	20170825
NNUC	Nelumbo nucifera	ftp://ftp.ncbi.nlm.nih.gov/genomes/all/GCF/000/365/185/GCF_000365185.1_Chinese_Lotus_1.1/GCF_000365185.1_Chinese_Lotus_1.1_genomic.gff.gz	20170831
NVEC	Nematostella vectensis	ftp://ftp.ensemblgenomes.org/pub/metazoa/release-34/gff3/nematostella_vectensis/Nematostella_vectensis.GCA_000209225.1.34.gff3.gz	20170825
OANA	Ornithorhynchus anatinus	ftp://ftp.ensembl.org/pub/release-87/gff3/ornithorhynchus_anatinus/Ornithorhynchus_anatinus.OANA5.87.gff3.gz	20170825
OBIM	Octopus bimaculoides	ftp://ftp.ensemblgenomes.org/pub/metazoa/release-34/gff3/octopus_bimaculoides/Octopus_bimaculoides.PRJNA270931.34.gff3.gz	20170825
ODIO	Oikopleura dioica	ftp://ftp.ncbi.nlm.nih.gov/genomes/all/GCA/000/209/535/GCA_000209535.1_ASM20953v1/GCA_000209535.1_ASM20953v1_genomic.gff.gz	20170831
OLUC	Ostreococcus lucimarinus CCE9901	ftp://ftp.ensemblgenomes.org/pub/plants/release-34/gff3/ostreococcus_lucimarinus/Ostreococcus_lucimarinus.ASM9206v1.34.gff3.gz	20170825
OSAT	Oryza sativa japonica	ftp://ftp.ensemblgenomes.org/pub/plants/release-34/gff3/oryza_sativa/Oryza_sativa.IRGSP-1.0.34.gff3.gz	20170825
OTRI	Oxytricha trifallax	ftp://ftp.ensemblgenomes.org/pub/release-34/protists/gff3/protists_alveolata1_collection/oxytricha_trifallax_gca_000295675/Oxytricha_trifallax_gca_000295675.oxytricha_asm_v1.1.34.gff3.gz	20170825
PBLA	Phycomyces blakesleeanus NRRL1555	https://genome.jgi.doe.gov/portal/Phybl2/download/Phycomyces_blakesleeanus_v2_filtered_genes.gff.gz	20190712
PBRA	Plasmodiophora brassicae	ftp://ftp.ensemblgenomes.org/pub/release-34/protists/gff3/protists_rhizaria1_collection/plasmodiophora_brassicae/Plasmodiophora_brassicae.pbe3.h15.34.gff3.gz	20170825
PCAU	Priapulus caudatus	ftp://ftp.ncbi.nlm.nih.gov/genomes/all/GCF/000/485/595/GCF_000485595.1_Priapulus_caudatus-5.0.1/GCF_000485595.1_Priapulus_caudatus-5.0.1_genomic.gff.gz	20170831
PERK	Perkinsela sp. CCAP 1560/4	ftp://ftp.ensemblgenomes.org/pub/release-34/protists/gff3/protists_euglenozoa1_collection/perkinsela_sp_ccap_1560_4/Perkinsela_sp_ccap_1560_4.ASM123584v1.34.gff3.gz	20170825
PFAL	Plasmodium falciparum 3D7	ftp://ftp.ensemblgenomes.org/pub/release-34/protists/gff3/plasmodium_falciparum/Plasmodium_falciparum.ASM276v1.34.gff3.gz	20170825
PHAL	Plasmopara halstedii	ftp://ftp.ensemblgenomes.org/pub/release-34/protists/gff3/protists_stramenopiles1_collection/plasmopara_halstedii/Plasmopara_halstedii.Plasmopara_halstedii_genome.34.gff3.gz	20170825
PHUM	Pediculus humanus	ftp://ftp.ensemblgenomes.org/pub/metazoa/release-34/gff3/pediculus_humanus/Pediculus_humanus.PhumU2.34.gff3.gz	20170825
PHYT	Phytomonas sp. isolate Hart1	ftp://ftp.ensemblgenomes.org/pub/release-34/protists/gff3/protists_euglenozoa1_collection/phytomonas_sp_isolate_hart1/Phytomonas_sp_isolate_hart1.AKI_PRJEB1539_v1.34.gff3.gz	20170825
PINF	Phytophthora infestans T30-4	ftp://ftp.ensemblgenomes.org/pub/release-34/protists/gff3/phytophthora_infestans/Phytophthora_infestans.ASM14294v1.34.gff3.gz	20170825
PMAR	Perkinsus marinus ATCC 50983	ftp://ftp.ensemblgenomes.org/pub/release-34/protists/gff3/protists_alveolata1_collection/perkinsus_marinus_atcc_50983/Perkinsus_marinus_atcc_50983.JCVI_PMG_1.0.34.gff3.gz	20170825
PPAL	Polysphondylium pallidum PN500	ftp://ftp.ensemblgenomes.org/pub/protists/release-34/gff3/protists_amoebozoa1_collection/polysphondylium_pallidum_pn500/Polysphondylium_pallidum_pn500.PolPal_Dec2009.34.gff3.gz	20170825
PPAT	Physcomitrella patens subsp. patens	ftp://ftp.ensemblgenomes.org/pub/plants/release-34/gff3/physcomitrella_patens/Physcomitrella_patens.ASM242v1.34.gff3.gz	20170825
PPER	Pseudocohnilembus persalinus	ftp://ftp.ensemblgenomes.org/pub/release-34/protists/gff3/protists_alveolata1_collection/pseudocohnilembus_persalinus/Pseudocohnilembus_persalinus.ASM144751v1.34.gff3.gz	20170825
PSIN	Pelodiscus sinensis	ftp://ftp.ensembl.org/pub/release-87/gff3/pelodiscus_sinensis/Pelodiscus_sinensis.PelSin_1.0.87.gff3.gz	20170825
PSPF	Piromyces sp. finn	https://genome.jgi.doe.gov/portal/Pirfi3/download/Pirfi3_GeneCatalog_genes_20160330.gff.gz	20190712
PTET	Paramecium tetraurelia	ftp://ftp.ensemblgenomes.org/pub/release-34/protists/gff3/paramecium_tetraurelia/Paramecium_tetraurelia.GCA_000165425.1.34.gff3.gz	20170825
PTRI	Phaeodactylum tricornutum CCAP1055/1	ftp://ftp.ensemblgenomes.org/pub/release-34/protists/gff3/phaeodactylum_tricornutum/Phaeodactylum_tricornutum.ASM15095v2.34.gff3.gz	20170825
PULT	Pythium ultimum DAOM BR144	ftp://ftp.ensemblgenomes.org/pub/release-34/protists/gff3/pythium_ultimum/Pythium_ultimum.pug.34.gff3.gz	20170825
RALL	Rozella allomycis	ftp://ftp.ensemblgenomes.org/pub/fungi/release-34/gff3/fungi_rozellomycota1_collection/rozella_allomycis_csf55/Rozella_allomycis_csf55.Rozella_k41_t100.34.gff3.gz	20170825
RBRE	Ramicandelaber brevisporus CBS 109374	https://genome.jgi.doe.gov/portal/Rambr1/download/Rambr1_GeneCatalog_genes_20140929.gff.gz	20190712
RFIL	Reticulomyxa filosa	ftp://ftp.ensemblgenomes.org/pub/release-34/protists/gff3/protists_rhizaria1_collection/reticulomyxa_filosa/Reticulomyxa_filosa.Reti_assembly1.0.34.gff3.gz	20170825
RIRR	Rhizophagus irregularis DAOM 197198	ftp://ftp.ensemblgenomes.org/pub/fungi/release-34/gff3/fungi_glomeromycota1_collection/rhizophagus_irregularis_daom_181602/Rhizophagus_irregularis_daom_181602.Gloin1.34.gff3.gz	20170825
RSPE	Rhodotorula sp. JG-1b	ftp://ftp.ensemblgenomes.org/pub/fungi/release-34/gff3/fungi_basidiomycota1_collection/rhodotorula_sp_jg_1b/Rhodotorula_sp_jg_1b.Rhosp1.34.gff3.gz	20170825
RVAR	Ramazzottius varieornatus	ftp://ftp.ncbi.nlm.nih.gov/genomes/all/GCA/001/949/185/GCA_001949185.1_Rvar_4.0/GCA_001949185.1_Rvar_4.0_genomic.gff.gz	20170831
SAGG	Schizochytrium aggregatum ATCC 28209	https://genome.jgi.doe.gov/portal/pages/dynamicOrganismDownload.jsf?organism=Schag1 (File: Schag1_GeneCatalog_genes_20121220.gff.gz)	20190712
SARC	Sphaeroforma arctica JP610	ftp://ftp.ensemblgenomes.org/pub/protists/release-34/gff3/protists_ichthyosporea1_collection/sphaeroforma_arctica_jp610/Sphaeroforma_arctica_jp610.Spha_arctica_JP610_V1.34.gff3.gz	20170825
SCER	Saccharomyces cerevisiae S288C	ftp://ftp.ensemblgenomes.org/pub/fungi/release-34/gff3/saccharomyces_cerevisiae/Saccharomyces_cerevisiae.R64-1-1.34.gff3.gz	20170825
SCOE	Stentor coeruleus	ftp://ftp.ncbi.nlm.nih.gov/genomes/all/GCA/001/970/955/GCA_001970955.1_ASM197095v1/GCA_001970955.1_ASM197095v1_genomic.gff.gz	20170831
SCOM	Saitoella complicata NRRL Y-17804	ftp://ftp.ensemblgenomes.org/pub/fungi/release-34/gff3/fungi_ascomycota2_collection/saitoella_complicata_nrrl_y_17804/Saitoella_complicata_nrrl_y_17804.Scomplicata_3.0.34.gff3.gz	20170825
SCUL	Strigomonas culicis	ftp://ftp.ensemblgenomes.org/pub/release-34/protists/gff3/protists_euglenozoa1_collection/strigomonas_culicis/Strigomonas_culicis.Strigomonas_culicis_Genome.34.gff3.gz	20170825
SFAL	Sphagnum fallax strain:MN | cultivar:MN	http://genome.jgi.doe.gov/pages/dynamicOrganismDownload.jsf?organism=PhytozomeV12# (File: Sfallax_310_v0.5.gene.gff3.gz)	20190712
SKOW	Saccoglossus kowalevskii	ftp://ftp.ncbi.nlm.nih.gov/genomes/all/GCF/000/003/605/GCF_000003605.2_Skow_1.1/GCF_000003605.2_Skow_1.1_genomic.gff.gz	20170831
SLEM	Stylonychia lemnae	ftp://ftp.ensemblgenomes.org/pub/release-34/protists/gff3/protists_alveolata1_collection/stylonychia_lemnae/Stylonychia_lemnae.Stylonychia_lemnae_asm_v1.0.34.gff3.gz	20170825
SMAN	Schistosoma mansoni	ftp://ftp.ebi.ac.uk/pub/databases/wormbase/parasite/releases/WBPS8/species/schistosoma_mansoni/PRJEA36577/schistosoma_mansoni.PRJEA36577.WBPS8.annotations.gff3.gz	20170831
SMED	Schmidtea mediterranea	ftp://ftp.ebi.ac.uk/pub/databases/wormbase/parasite/releases/WBPS8/species/schmidtea_mediterranea/PRJNA12585/schmidtea_mediterranea.PRJNA12585.WBPS8.annotations.gff3.gz	20170831
SMIC	Symbiodinium microadriaticum	ftp://ftp.ncbi.nlm.nih.gov/genomes/all/GCA/001/939/145/GCA_001939145.1_ASM193914v1/GCA_001939145.1_ASM193914v1_genomic.gff.gz	20170831
SMIM	Stegodyphus mimosarum	ftp://ftp.ensemblgenomes.org/pub/metazoa/release-34/gff3/stegodyphus_mimosarum/Stegodyphus_mimosarum.GCA_000611955.2.34.gff3.gz	20170825
SMIN	Symbiodinium minutum	http://marinegenomics.oist.jp/symb/download/symbB.v1.2.augustus.gff3.gz	20170831
SMOE	Selaginella moellendorffii	http://genome.jgi.doe.gov/pages/dynamicOrganismDownload.jsf?organism=PhytozomeV12# (File: Smoellendorffii_91_v1.0.gene.gff3.gz)	20190712
SPAR	Saprolegnia parasitica CBS 223.65	ftp://ftp.ensemblgenomes.org/pub/release-34/protists/gff3/protists_stramenopiles1_collection/saprolegnia_parasitica_cbs_223_65/Saprolegnia_parasitica_cbs_223_65.ASM15154v2.34.gff3.gz	20170825
SPLU	Syncephalis plumigaleata NRRL S24 v1.0	https://genome.jgi.doe.gov/portal/Synplu1/download/Synplu1_GeneCatalog_20160902.gff3.gz	20190712
SPOM	Schizosaccharomyces pombe (strain 972 / ATCC 24843)	ftp://ftp.ensemblgenomes.org/pub/fungi/release-34/gff3/schizosaccharomyces_pombe/Schizosaccharomyces_pombe.ASM294v2.34.gff3.gz	20170825
SPUN	Spizellomyces punctatus DAOM BR117	ftp://ftp.ensemblgenomes.org/pub/fungi/release-34/gff3/fungi_chytridiomycota1_collection/spizellomyces_punctatus_daom_br117/Spizellomyces_punctatus_daom_br117.S_punctatus_V1.34.gff3.gz	20170825
SROS	Salpingoeca rosetta	ftp://ftp.ensemblgenomes.org/pub/protists/release-34/gff3/protists_choanoflagellida1_collection/salpingoeca_rosetta/Salpingoeca_rosetta.Proterospongia_sp_ATCC50818.34.gff3.gz	20170825
SSAL	Spironucleus salmonicida	ftp://ftp.ensemblgenomes.org/pub/release-34/protists/gff3/protists_fornicata1_collection/spironucleus_salmonicida/Spironucleus_salmonicida.SSK3.0.34.gff3.gz	20170825
TADH	Trichoplax adhaerens	ftp://ftp.ensemblgenomes.org/pub/metazoa/release-34/gff3/trichoplax_adhaerens/Trichoplax_adhaerens.ASM15027v1.34.gff3.gz	20170825
TANN	Theileria annulata	ftp://ftp.ensemblgenomes.org/pub/release-34/protists/gff3/protists_alveolata1_collection/theileria_annulata/Theileria_annulata.ASM322v1.34.gff3.gz	20170825
TASI	Taenia asiatica	ftp://ftp.ebi.ac.uk/pub/databases/wormbase/parasite/releases/WBPS8/species/taenia_asiatica/PRJEB532/taenia_asiatica.PRJEB532.WBPS8.annotations.gff3.gz	20170831
TBRU	Trypanosoma brucei	ftp://ftp.ensemblgenomes.org/pub/release-34/protists/gff3/trypanosoma_brucei/Trypanosoma_brucei.TryBru_Apr2005_chr11.34.gff3.gz	20170825
TCAS	Tribolium castaneum	ftp://ftp.ncbi.nlm.nih.gov/genomes/all/GCA/000/002/335/GCA_000002335.3_Tcas5.2/GCA_000002335.3_Tcas5.2_genomic.gff.gz	20170831
TGON	Toxoplasma gondii ME49	ftp://ftp.ensemblgenomes.org/pub/release-34/protists/gff3/toxoplasma_gondii/Toxoplasma_gondii.ToxoDB-7.1.34.gff3.gz	20170825
TMEL	Tuber melanosporum Mel28	ftp://ftp.ensemblgenomes.org/pub/fungi/release-34/gff3/tuber_melanosporum/Tuber_melanosporum.ASM15164v1.34.gff3.gz	20170825
TPSE	Thalassiosira pseudonana CCMP1335	ftp://ftp.ensemblgenomes.org/pub/release-34/protists/gff3/thalassiosira_pseudonana/Thalassiosira_pseudonana.ASM14940v2.34.gff3.gz	20170825
TRUB	Takifugu rubripes	ftp://ftp.ncbi.nlm.nih.gov/genomes/all/GCF/000/180/615/GCF_000180615.1_FUGU5/GCF_000180615.1_FUGU5_genomic.gff.gz	20170831
TSPI	Trichinella spiralis	ftp://ftp.ncbi.nlm.nih.gov/genomes/all/GCF/000/181/795/GCF_000181795.1_Trichinella_spiralis-3.7.1/GCF_000181795.1_Trichinella_spiralis-3.7.1_genomic.gff.gz	20170831
TTHE	Tetrahymena thermophila	ftp://ftp.ensemblgenomes.org/pub/release-34/protists/gff3/tetrahymena_thermophila/Tetrahymena_thermophila.JCVI-TTA1-2.2.34.gff3.gz	20170825
TTRA	Thecamonas trahens ATCC 50062	ftp://ftp.ensemblgenomes.org/pub/protists/release-34/gff3/protists_apusozoa1_collection/thecamonas_trahens_atcc_50062/Thecamonas_trahens_atcc_50062.TheTra_May2010.34.gff3.gz	20170825
TVAG	Trichomonas vaginalis G3	ftp://ftp.ensemblgenomes.org/pub/release-34/protists/gff3/protists_parabasalia1_collection/trichomonas_vaginalis_g3/Trichomonas_vaginalis_g3.ASM282v1.34.gff3.gz	20170825
UMAY	Ustilago maydis	ftp://ftp.ensemblgenomes.org/pub/fungi/release-34/gff3/ustilago_maydis/Ustilago_maydis.Umaydis521_2.0.34.gff3.gz	20170825
VBRA	Vitrella brassicaformis CCMP3155	ftp://ftp.ensemblgenomes.org/pub/release-34/protists/gff3/protists_alveolata1_collection/vitrella_brassicaformis_ccmp3155/Vitrella_brassicaformis_ccmp3155.Vbrassicaformis.34.gff3.gz	20170825
VCAR	Volvox carteri	http://genome.jgi.doe.gov/pages/dynamicOrganismDownload.jsf?organism=PhytozomeV12# (File: Vcarteri_317_v2.1.gene.gff3.gz)	20190712
XTRO	Xenopus tropicalis	ftp://ftp.ensembl.org/pub/release-87/gff3/xenopus_tropicalis/Xenopus_tropicalis.JGI_4.2.87.gff3.gz	20170825
YLIP	Yarrowia lipolytica CLIB89(W29)	ftp://ftp.ncbi.nlm.nih.gov/genomes/all/GCA/001/761/485/GCA_001761485.1_ASM176148v1/GCA_001761485.1_ASM176148v1_genomic.gff.gz	20170831
